# A single-cell genomic strategy for alternative transcript start sites identification

**DOI:** 10.1101/2021.12.09.472038

**Authors:** Yanling Peng, Qitong Huang, Rui Kamada, Keiko Ozato, Yubo Zhang, Jun Zhu

**Author notes:** **Corresponding authors**, Correspondence to Jun Zhu, or Yubo Zhang.

## Abstract

Alternative transcription start sites (TSSs) usage plays a critical role in gene transcription regulation in mammals. However, precisely identifying alternative TSSs remains challenging at the genome-wide level. Here, we report a single-cell genomic technology for alternative TSSs annotation and cell heterogeneity detection. In the method, we utilize Fluidigm C1 system to capture individual cells of interest, SMARTer cDNA synthesis kit to recover full-length cDNAs, then dual priming oligonucleotide system to specifically enrich TSSs for genomic analysis. We apply this method to a genome-wide study of alternative TSSs identification in two different IFN-β stimulated mouse embryonic fibroblasts (MEFs). We quantify the performance of our method and find it as accurate as other single cell methods for the detection of TSSs. Our data are also clearly discriminate two IFN-β stimulated MEFs. Moreover, our results indicate 82% expressed genes in these two cell types containing multiple TSSs, which is much higher than previous predictions based on CAGE (58%) or empirical determination (54%) in various cell types. This indicates that alternative TSSs are more pervasive than expected and implies our strategy could position them at an unprecedented sensitivity. It would be helpful for elucidating their biological insights in future.
