## Supplementary material for "A single-cell genomic strategy for alternative transcript start sites identification": Information of custom-made DPO P7 primers

### Sheet: Sheet1
P7_TSS_IN6	CAAGCAGAAGACGGCATACGAGATTTCTGCCTAAGCAGTGGTATCAACGCAGAGT/ideoxyI//ideoxyI//ideoxyI//ideoxyI//ideoxyI/NNNNNN
P7_TSS_IN6_1	CAAGCAGAAGACGGCATACGAGATTCGCCTTAAAGCAGTGGTATCAACGCAGAGT/ideoxyI//ideoxyI//ideoxyI//ideoxyI//ideoxyI/NNNNNN
P7_TSS_IN6_2	CAAGCAGAAGACGGCATACGAGATCTAGTACGAAGCAGTGGTATCAACGCAGAGT/ideoxyI//ideoxyI//ideoxyI//ideoxyI//ideoxyI/NNNNNN
P7_TSS_IN6_4	CAAGCAGAAGACGGCATACGAGATGCTCAGGAAAGCAGTGGTATCAACGCAGAGT/ideoxyI//ideoxyI//ideoxyI//ideoxyI//ideoxyI/NNNNNN
P7_TSS_IN6_5	CAAGCAGAAGACGGCATACGAGATAGGAGTCCAAGCAGTGGTATCAACGCAGAGT/ideoxyI//ideoxyI//ideoxyI//ideoxyI//ideoxyI/NNNNNN
P7_TSS_IN6_6	CAAGCAGAAGACGGCATACGAGATCATGCCTAAAGCAGTGGTATCAACGCAGAGT/ideoxyI//ideoxyI//ideoxyI//ideoxyI//ideoxyI/NNNNNN
P7_TSS_IN6_7	CAAGCAGAAGACGGCATACGAGATGTAGAGAGAAGCAGTGGTATCAACGCAGAGT/ideoxyI//ideoxyI//ideoxyI//ideoxyI//ideoxyI/NNNNNN
P7_TSS_IN6_8	CAAGCAGAAGACGGCATACGAGATCCTCTCTGAAGCAGTGGTATCAACGCAGAGT/ideoxyI//ideoxyI//ideoxyI//ideoxyI//ideoxyI/NNNNNN
P7_TSS_IN6_9	CAAGCAGAAGACGGCATACGAGATAGCGTAGCAAGCAGTGGTATCAACGCAGAGT/ideoxyI//ideoxyI//ideoxyI//ideoxyI//ideoxyI/NNNNNN
P7_TSS_IN6_10	CAAGCAGAAGACGGCATACGAGATCAGCCTCGAAGCAGTGGTATCAACGCAGAGT/ideoxyI//ideoxyI//ideoxyI//ideoxyI//ideoxyI/NNNNNN
P7_TSS_IN6_11	CAAGCAGAAGACGGCATACGAGATTGCCTCTTAAGCAGTGGTATCAACGCAGAGT/ideoxyI//ideoxyI//ideoxyI//ideoxyI//ideoxyI/NNNNNN
P7_TSS_IN6_12	CAAGCAGAAGACGGCATACGAGATTCCTCTACAAGCAGTGGTATCAACGCAGAGT/ideoxyI//ideoxyI//ideoxyI//ideoxyI//ideoxyI/NNNNNN
